# Characterization of an NADPH-dependent 17α-hydroxysteroid dehydrogenase encoded by the *desF* gene from the gut bacterium *Clostridium scindens* VPI 12708

**DOI:** 10.64898/2025.12.17.694922

**Authors:** Taojun Wang, Briawna Binion, João M.P. Alves, Jason M. Ridlon

## Abstract

Epitestosterone (epiT) is the isomer of the androgen testosterone. Historically, the role of epiT has remained unclear. Recently, it has been reported that epiT promotes AR-dependent prostate cancer cell proliferation. The gut bacterium *Clostridium scindens* VPI 12708 converts androstenedione (AD) to epiT. The bacterial enzymatic pathways involved in epiT formation have been reported, where the *desF* gene that encodes 17α-hydroxysteroid dehydrogenase converts AD to epiT using NADPH as a cofactor. In this study, we quantitatively characterized DesF kinetic parameters and substrate specificity. The results revealed that the optimal pH for the reductive reaction is 7.0, and for the oxidative reaction it is 7.5 and 8.0. The kinetic analysis showed that for the reductive reaction, the *K*_*M*_ was 8.67 ± 2.04 µM and the *V*_*max*_ was 1.95 ± 0.11 µM min^-1^; for the oxidative direction, the *K*_*M*_ was 27.17 ± 3.56 µM and the *V*_*max*_ was 2.18 ± 0.08 µM min^-1^. Moreover, the substrate specificity analysis revealed that 11-keto-AD is the most favourable substrate for DesF, and the 17-keto group of 11-keto-AD can be converted to the 17α-hydroxy group. These results are a significant advance in understanding epiT formation by the gut microbiome.
