## Supplementary Table 1 for "Characterization of an NADPH-dependent 17α-hydroxysteroid dehydrogenase encoded by the *desF* gene from the gut bacterium *Clostridium scindens* VPI 12708"

### Sheet: Sheet1
Database	Accession	Score	Mass	Num. of matches	Num. of significant matches	Num. of sequences	Num. of significant sequences	emPAI	Description
DesF	DesF	17161	30105	385	385	16	16	23.61	17α-hydroxysteroid dehydrogenase
Uniprot_E_coli_K12	P0A6Y8	1525	69072	38	38	19	19	2.19	Chaperone protein DnaK OS=Escherichia coli (strain K12) OX=83333 GN=dnaK PE=1 SV=2
Uniprot_E_coli_K12	P0A7W1	481	17592	15	15	4	4	2.27	30S ribosomal protein S5 OS=Escherichia coli (strain K12) OX=83333 GN=rpsE PE=1 SV=2
Uniprot_E_coli_K12	P61889	462	32317	12	12	1	1	0.14	Malate dehydrogenase OS=Escherichia coli (strain K12) OX=83333 GN=mdh PE=1 SV=1
Uniprot_E_coli_K12	P0AG30	458	46975	11	11	6	6	0.87	Transcription termination factor Rho OS=Escherichia coli (strain K12) OX=83333 GN=rho PE=1 SV=1
Uniprot_E_coli_K12	P0ABD8	414	16676	8	8	4	4	3.45	Biotin carboxyl carrier protein of acetyl-CoA carboxylase OS=Escherichia coli (strain K12) OX=83333 GN=accB PE=1 SV=1
Uniprot_E_coli_K12	P0ADY3	412	13532	8	8	2	2	2.38	50S ribosomal protein L14 OS=Escherichia coli (strain K12) OX=83333 GN=rplN PE=1 SV=1
Uniprot_E_coli_K12	P0A9A6	394	40299	8	8	5	5	0.87	Cell division protein FtsZ OS=Escherichia coli (strain K12) OX=83333 GN=ftsZ PE=1 SV=1
Uniprot_E_coli_K12	P62399	297	20289	12	12	6	6	4.15	50S ribosomal protein L5 OS=Escherichia coli (strain K12) OX=83333 GN=rplE PE=1 SV=2
Uniprot_E_coli_K12	P0CE47	288	43256	7	7	5	5	0.63	Elongation factor Tu 1 OS=Escherichia coli (strain K12) OX=83333 GN=tufA PE=1 SV=1
Uniprot_E_coli_K12	P0A8B5	247	12007	3	3	2	2	1.8	Nucleoid-associated protein YbaB OS=Escherichia coli (strain K12) OX=83333 GN=ybaB PE=1 SV=1
Uniprot_E_coli_K12	P23538	246	87380	5	5	4	4	0.27	Phosphoenolpyruvate synthase OS=Escherichia coli (strain K12) OX=83333 GN=ppsA PE=1 SV=5
Uniprot_E_coli_K12	P0A7L0	241	24714	4	4	2	2	0.66	50S ribosomal protein L1 OS=Escherichia coli (strain K12) OX=83333 GN=rplA PE=1 SV=2
Uniprot_E_coli_K12	P39099	230	47176	6	6	4	4	0.43	Periplasmic pH-dependent serine endoprotease DegQ OS=Escherichia coli (strain K12) OX=83333 GN=degQ PE=1 SV=1
Uniprot_E_coli_K12	P30125	203	39492	5	5	1	1	0.11	3-isopropylmalate dehydrogenase OS=Escherichia coli (strain K12) OX=83333 GN=leuB PE=1 SV=3
Uniprot_E_coli_K12	P0A6F5	185	57293	9	9	4	4	0.34	60 kDa chaperonin OS=Escherichia coli (strain K12) OX=83333 GN=groL PE=1 SV=2
Uniprot_E_coli_K12	P0ABB4	182	50294	3	3	3	3	0.29	ATP synthase subunit beta OS=Escherichia coli (strain K12) OX=83333 GN=atpD PE=1 SV=2
Uniprot_E_coli_K12	P0A9X4	174	36929	5	5	2	2	0.26	Cell shape-determining protein MreB OS=Escherichia coli (strain K12) OX=83333 GN=mreB PE=1 SV=1
Uniprot_E_coli_K12	P0ABA0	162	17253	3	3	2	2	0.62	ATP synthase subunit b OS=Escherichia coli (strain K12) OX=83333 GN=atpF PE=1 SV=1
Uniprot_E_coli_K12	P60723	161	22073	5	5	4	4	1.13	50S ribosomal protein L4 OS=Escherichia coli (strain K12) OX=83333 GN=rplD PE=1 SV=1
Uniprot_E_coli_K12	P0A7V3	153	25967	6	6	3	3	0.62	30S ribosomal protein S3 OS=Escherichia coli (strain K12) OX=83333 GN=rpsC PE=1 SV=2
Uniprot_E_coli_K12	P76373	135	43630	3	3	2	2	0.21	UDP-glucose 6-dehydrogenase OS=Escherichia coli (strain K12) OX=83333 GN=ugd PE=1 SV=1
Uniprot_E_coli_K12	P0A6H5	135	49563	4	4	3	3	0.29	ATP-dependent protease ATPase subunit HslU OS=Escherichia coli (strain K12) OX=83333 GN=hslU PE=1 SV=1
Uniprot_E_coli_K12	P0A6M8	128	77532	3	3	3	3	0.18	Elongation factor G OS=Escherichia coli (strain K12) OX=83333 GN=fusA PE=1 SV=2
Uniprot_E_coli_K12	P00968	127	117767	4	4	4	4	0.15	Carbamoyl-phosphate synthase large chain OS=Escherichia coli (strain K12) OX=83333 GN=carB PE=1 SV=2
Uniprot_E_coli_K12	P0AFG8	126	99606	2	2	1	1	0.04	Pyruvate dehydrogenase E1 component OS=Escherichia coli (strain K12) OX=83333 GN=aceE PE=1 SV=2
Uniprot_E_coli_K12	P0A7V8	118	23455	2	2	2	2	0.43	30S ribosomal protein S4 OS=Escherichia coli (strain K12) OX=83333 GN=rpsD PE=1 SV=2
Uniprot_E_coli_K12	P0A7R5	118	11728	5	5	2	2	1.01	30S ribosomal protein S10 OS=Escherichia coli (strain K12) OX=83333 GN=rpsJ PE=1 SV=1
Uniprot_E_coli_K12	P0ABJ9	103	58167	3	3	3	3	0.24	Cytochrome bd-I ubiquinol oxidase subunit 1 OS=Escherichia coli (strain K12) OX=83333 GN=cydA PE=1 SV=1
Uniprot_E_coli_K12	P61175	102	12219	2	2	2	2	0.96	50S ribosomal protein L22 OS=Escherichia coli (strain K12) OX=83333 GN=rplV PE=1 SV=1
Uniprot_E_coli_K12	P0A7G6	100	37950	2	2	2	2	0.25	Protein RecA OS=Escherichia coli (strain K12) OX=83333 GN=recA PE=1 SV=2
Uniprot_E_coli_K12	P0AE06	95	42171	2	2	2	2	0.22	Multidrug efflux pump subunit AcrA OS=Escherichia coli (strain K12) OX=83333 GN=acrA PE=1 SV=1
Uniprot_E_coli_K12	P08622	94	41074	4	4	2	2	0.23	Chaperone protein DnaJ OS=Escherichia coli (strain K12) OX=83333 GN=dnaJ PE=1 SV=3
Uniprot_E_coli_K12	P0ADY1	93	68108	4	4	3	3	0.2	Peptidyl-prolyl cis-trans isomerase D OS=Escherichia coli (strain K12) OX=83333 GN=ppiD PE=1 SV=1
Uniprot_E_coli_K12	P0A7S9	92	13091	2	2	2	2	0.88	30S ribosomal protein S13 OS=Escherichia coli (strain K12) OX=83333 GN=rpsM PE=1 SV=2
Uniprot_E_coli_K12	P0A9P6	86	70503	1	1	1	1	0.06	ATP-dependent RNA helicase DeaD OS=Escherichia coli (strain K12) OX=83333 GN=deaD PE=1 SV=2
Uniprot_E_coli_K12	P33030	86	36091	1	1	1	1	0.12	Zinc-binding GTPase YeiR OS=Escherichia coli (strain K12) OX=83333 GN=yeiR PE=1 SV=2
Uniprot_E_coli_K12	P24554	81	49441	2	2	2	2	0.19	DNA repair protein RadA OS=Escherichia coli (strain K12) OX=83333 GN=radA PE=1 SV=1
Uniprot_E_coli_K12	P07014	75	26752	1	1	1	1	0.17	Succinate dehydrogenase iron-sulfur subunit OS=Escherichia coli (strain K12) OX=83333 GN=sdhB PE=1 SV=1
Uniprot_E_coli_K12	P0A7J3	70	17700	2	2	2	2	0.6	50S ribosomal protein L10 OS=Escherichia coli (strain K12) OX=83333 GN=rplJ PE=1 SV=2
Uniprot_E_coli_K12	P0A8M6	68	12770	3	3	1	1	0.91	UPF0265 protein YeeX OS=Escherichia coli (strain K12) OX=83333 GN=yeeX PE=1 SV=1
Uniprot_E_coli_K12	P0A9Y6	63	7398	1	1	1	1	0.72	Cold shock-like protein CspC OS=Escherichia coli (strain K12) OX=83333 GN=cspC PE=1 SV=2
Uniprot_E_coli_K12	P17846	62	63958	1	1	1	1	0.07	Sulfite reductase [NADPH] hemoprotein beta-component OS=Escherichia coli (strain K12) OX=83333 GN=cysI PE=1 SV=4
Uniprot_E_coli_K12	P21513	60	118125	1	1	1	1	0.04	Ribonuclease E OS=Escherichia coli (strain K12) OX=83333 GN=rne PE=1 SV=6
Uniprot_E_coli_K12	P02359	60	20007	2	2	2	2	0.52	30S ribosomal protein S7 OS=Escherichia coli (strain K12) OX=83333 GN=rpsG PE=1 SV=3
Uniprot_E_coli_K12	P0A8T7	59	155063	4	4	3	3	0.09	DNA-directed RNA polymerase subunit beta' OS=Escherichia coli (strain K12) OX=83333 GN=rpoC PE=1 SV=1
Uniprot_E_coli_K12	P0A7K2	58	12288	1	1	1	1	0.4	50S ribosomal protein L7/L12 OS=Escherichia coli (strain K12) OX=83333 GN=rplL PE=1 SV=2
Uniprot_E_coli_K12	P60438	58	22230	1	1	1	1	0.21	50S ribosomal protein L3 OS=Escherichia coli (strain K12) OX=83333 GN=rplC PE=1 SV=1
Uniprot_E_coli_K12	P0A8J4	58	9821	1	1	1	1	0.52	UPF0250 protein YbeD OS=Escherichia coli (strain K12) OX=83333 GN=ybeD PE=1 SV=1
Uniprot_E_coli_K12	P0C0V0	58	49323	3	3	3	3	0.29	Periplasmic serine endoprotease DegP OS=Escherichia coli (strain K12) OX=83333 GN=degP PE=1 SV=1
Uniprot_E_coli_K12	P0ACB0	57	52358	1	1	1	1	0.08	Replicative DNA helicase OS=Escherichia coli (strain K12) OX=83333 GN=dnaB PE=1 SV=1
Uniprot_E_coli_K12	P0A7M2	56	9001	1	1	1	1	0.57	50S ribosomal protein L28 OS=Escherichia coli (strain K12) OX=83333 GN=rpmB PE=1 SV=2
Uniprot_E_coli_K12	P0AEH5	55	11299	1	1	1	1	0.44	Protein ElaB OS=Escherichia coli (strain K12) OX=83333 GN=elaB PE=1 SV=1
Uniprot_E_coli_K12	P09546	54	143725	3	3	2	2	0.06	Bifunctional protein PutA OS=Escherichia coli (strain K12) OX=83333 GN=putA PE=1 SV=3
Uniprot_E_coli_K12	P0A6H1	54	46327	1	1	1	1	0.1	ATP-dependent Clp protease ATP-binding subunit ClpX OS=Escherichia coli (strain K12) OX=83333 GN=clpX PE=1 SV=2
Uniprot_E_coli_K12	P13009	53	135912	1	1	1	1	0.03	Methionine synthase OS=Escherichia coli (strain K12) OX=83333 GN=metH PE=1 SV=5
Uniprot_E_coli_K12	P77569	51	31302	1	1	1	1	0.14	DNA-binding transcriptional activator MhpR OS=Escherichia coli (strain K12) OX=83333 GN=mhpR PE=4 SV=2
Uniprot_E_coli_K12	P0ABD5	49	35219	1	1	1	1	0.13	Acetyl-coenzyme A carboxylase carboxyl transferase subunit alpha OS=Escherichia coli (strain K12) OX=83333 GN=accA PE=1 SV=2
Uniprot_E_coli_K12	P33599	48	68193	2	2	2	2	0.13	NADH-quinone oxidoreductase subunit C/D OS=Escherichia coli (strain K12) OX=83333 GN=nuoC PE=1 SV=3
Uniprot_E_coli_K12	P33920	47	37799	1	1	1	1	0.12	Nucleoid-associated protein YejK OS=Escherichia coli (strain K12) OX=83333 GN=yejK PE=1 SV=3
Uniprot_E_coli_K12	P0A9W3	45	62404	1	1	1	1	0.07	Energy-dependent translational throttle protein EttA OS=Escherichia coli (strain K12) OX=83333 GN=ettA PE=1 SV=2
Uniprot_E_coli_K12	P0A6F3	45	56195	1	1	1	1	0.08	Glycerol kinase OS=Escherichia coli (strain K12) OX=83333 GN=glpK PE=1 SV=2
Uniprot_E_coli_K12	P03004	44	52518	1	1	1	1	0.08	Chromosomal replication initiator protein DnaA OS=Escherichia coli (strain K12) OX=83333 GN=dnaA PE=1 SV=2
Uniprot_E_coli_K12	P0AES6	43	89894	2	2	2	2	0.1	DNA gyrase subunit B OS=Escherichia coli (strain K12) OX=83333 GN=gyrB PE=1 SV=2
Uniprot_E_coli_K12	P60624	42	11309	1	1	1	1	0.44	50S ribosomal protein L24 OS=Escherichia coli (strain K12) OX=83333 GN=rplX PE=1 SV=2
Uniprot_E_coli_K12	P76503	41	46501	1	1	1	1	0.09	3-ketoacyl-CoA thiolase FadI OS=Escherichia coli (strain K12) OX=83333 GN=fadI PE=1 SV=1
Uniprot_E_coli_K12	P0AC41	41	64381	1	1	1	1	0.07	Succinate dehydrogenase flavoprotein subunit OS=Escherichia coli (strain K12) OX=83333 GN=sdhA PE=1 SV=1
Uniprot_E_coli_K12	P00393	40	47329	1	1	1	1	0.09	NADH dehydrogenase OS=Escherichia coli (strain K12) OX=83333 GN=ndh PE=1 SV=2
Uniprot_E_coli_K12	P45799	40	21140	1	1	1	1	0.22	ADP compounds hydrolase NudE OS=Escherichia coli (strain K12) OX=83333 GN=nudE PE=1 SV=1
Uniprot_E_coli_K12	P00452	38	85721	1	1	1	1	0.05	Ribonucleoside-diphosphate reductase 1 subunit alpha OS=Escherichia coli (strain K12) OX=83333 GN=nrdA PE=1 SV=2
Uniprot_E_coli_K12	P0A7V0	38	26727	3	3	3	3	0.6	30S ribosomal protein S2 OS=Escherichia coli (strain K12) OX=83333 GN=rpsB PE=1 SV=2
Uniprot_E_coli_K12	P0AFC7	36	25039	1	1	1	1	0.18	NADH-quinone oxidoreductase subunit B OS=Escherichia coli (strain K12) OX=83333 GN=nuoB PE=1 SV=1
Uniprot_E_coli_K12	P14175	35	44135	1	1	1	1	0.1	Glycine betaine/proline betaine transport system ATP-binding protein ProV OS=Escherichia coli (strain K12) OX=83333 GN=proV PE=1 SV=1
Uniprot_E_coli_K12	P0AAI3	32	70663	1	1	1	1	0.06	ATP-dependent zinc metalloprotease FtsH OS=Escherichia coli (strain K12) OX=83333 GN=ftsH PE=1 SV=1
Uniprot_E_coli_K12	P0A8V2	32	150538	1	1	1	1	0.03	DNA-directed RNA polymerase subunit beta OS=Escherichia coli (strain K12) OX=83333 GN=rpoB PE=1 SV=1
Uniprot_E_coli_K12	P0A7T3	32	9185	1	1	1	1	0.56	30S ribosomal protein S16 OS=Escherichia coli (strain K12) OX=83333 GN=rpsP PE=1 SV=1
Uniprot_E_coli_K12	P02413	31	14971	2	2	2	2	0.74	50S ribosomal protein L15 OS=Escherichia coli (strain K12) OX=83333 GN=rplO PE=1 SV=1
Uniprot_E_coli_K12	P0C054	28	15764	1	1	1	1	0.3	Small heat shock protein IbpA OS=Escherichia coli (strain K12) OX=83333 GN=ibpA PE=1 SV=1
Uniprot_E_coli_K12	P0ABH0	28	45301	1	1	1	1	0.1	Cell division protein FtsA OS=Escherichia coli (strain K12) OX=83333 GN=ftsA PE=1 SV=1
Uniprot_E_coli_K12	P0A717	27	34197	1	1	1	1	0.13	Ribose-phosphate pyrophosphokinase OS=Escherichia coli (strain K12) OX=83333 GN=prs PE=1 SV=2
Uniprot_E_coli_K12	P0A910	27	37178	1	1	1	1	0.12	Outer membrane protein A OS=Escherichia coli (strain K12) OX=83333 GN=ompA PE=1 SV=1
Uniprot_E_coli_K12	P0A817	26	41925	2	2	2	2	0.22	S-adenosylmethionine synthase OS=Escherichia coli (strain K12) OX=83333 GN=metK PE=1 SV=2
Uniprot_E_coli_K12	P07012	26	41225	1	1	1	1	0.11	Peptide chain release factor RF2 OS=Escherichia coli (strain K12) OX=83333 GN=prfB PE=1 SV=3
Uniprot_E_coli_K12	P0A7X3	25	14847	2	2	1	1	0.74	30S ribosomal protein S9 OS=Escherichia coli (strain K12) OX=83333 GN=rpsI PE=1 SV=2
Uniprot_E_coli_K12	P0ADT2	23	23464	1	1	1	1	0.2	UPF0441 protein YgiB OS=Escherichia coli (strain K12) OX=83333 GN=ygiB PE=3 SV=2
Uniprot_E_coli_K12	P36979	23	43058	1	1	1	1	0.1	Dual-specificity RNA methyltransferase RlmN OS=Escherichia coli (strain K12) OX=83333 GN=rlmN PE=1 SV=1
Uniprot_E_coli_K12	P32176	23	112479	1	1	1	1	0.04	Formate dehydrogenase-O major subunit OS=Escherichia coli (strain K12) OX=83333 GN=fdoG PE=1 SV=5
Uniprot_E_coli_K12	P08997	22	60236	1	1	1	1	0.07	Malate synthase A OS=Escherichia coli (strain K12) OX=83333 GN=aceB PE=1 SV=1
Uniprot_E_coli_K12	P77398	21	74242	1	1	1	1	0.06	Bifunctional polymyxin resistance protein ArnA OS=Escherichia coli (strain K12) OX=83333 GN=arnA PE=1 SV=1
Uniprot_E_coli_K12	P60716	21	36048	1	1	1	1	0.12	Lipoyl synthase OS=Escherichia coli (strain K12) OX=83333 GN=lipA PE=1 SV=1
Uniprot_E_coli_K12	P05055	21	77053	1	1	1	1	0.06	Polyribonucleotide nucleotidyltransferase OS=Escherichia coli (strain K12) OX=83333 GN=pnp PE=1 SV=3
Uniprot_E_coli_K12	P0ADY7	20	15271	1	1	1	1	0.31	50S ribosomal protein L16 OS=Escherichia coli (strain K12) OX=83333 GN=rplP PE=1 SV=1
Uniprot_E_coli_K12	P19934	20	43130	1	1	1	1	0.1	Tol-Pal system protein TolA OS=Escherichia coli (strain K12) OX=83333 GN=tolA PE=1 SV=1
Uniprot_E_coli_K12	P06987	19	40252	1	1	1	1	0.11	Histidine biosynthesis bifunctional protein HisB OS=Escherichia coli (strain K12) OX=83333 GN=hisB PE=1 SV=1
Uniprot_E_coli_K12	P0A6J5	19	47577	1	1	1	1	0.09	D-amino acid dehydrogenase OS=Escherichia coli (strain K12) OX=83333 GN=dadA PE=1 SV=1
Uniprot_E_coli_K12	P76329	19	30420	1	1	1	1	0.15	Mannosyl-3-phosphoglycerate phosphatase OS=Escherichia coli (strain K12) OX=83333 GN=yedP PE=1 SV=1
Uniprot_E_coli_K12	P37666	19	35373	2	2	1	1	0.27	Glyoxylate/hydroxypyruvate reductase B OS=Escherichia coli (strain K12) OX=83333 GN=ghrB PE=1 SV=3
Uniprot_E_coli_K12	P00956	19	104231	1	1	1	1	0.04	Isoleucine--tRNA ligase OS=Escherichia coli (strain K12) OX=83333 GN=ileS PE=1 SV=5
Uniprot_E_coli_K12	P09372	18	21784	1	1	1	1	0.21	Protein GrpE OS=Escherichia coli (strain K12) OX=83333 GN=grpE PE=1 SV=1
Uniprot_E_coli_K12	P0A7K6	17	13125	1	1	1	1	0.37	50S ribosomal protein L19 OS=Escherichia coli (strain K12) OX=83333 GN=rplS PE=1 SV=2
Uniprot_E_coli_K12	P76422	16	28616	1	1	1	1	0.16	Hydroxymethylpyrimidine/phosphomethylpyrimidine kinase OS=Escherichia coli (strain K12) OX=83333 GN=thiD PE=1 SV=1
Uniprot_E_coli_K12	P60785	16	66528	1	1	1	1	0.07	Elongation factor 4 OS=Escherichia coli (strain K12) OX=83333 GN=lepA PE=1 SV=1
Uniprot_E_coli_K12	P69828	16	16897	1	1	1	1	0.28	PTS system galactitol-specific EIIA component OS=Escherichia coli (strain K12) OX=83333 GN=gatA PE=1 SV=1
Uniprot_E_coli_K12	P0A7J7	15	14866	1	1	1	1	0.32	50S ribosomal protein L11 OS=Escherichia coli (strain K12) OX=83333 GN=rplK PE=1 SV=2
Uniprot_E_coli_K12	P0AGM7	14	45031	1	1	1	1	0.1	Uracil permease OS=Escherichia coli (strain K12) OX=83333 GN=uraA PE=1 SV=1
